# Antigen-specific humoral immune responses by CRISPR/Cas9-edited B cells

**DOI:** 10.1101/530832

**Authors:** Harald Hartweger, Andrew T. McGuire, Marcel Horning, Justin J. Taylor, Pia Dosenovic, Daniel Yost, Anna Gazumyan, Michael S. Seaman, Leonidas Stamatatos, Mila Jankovic, Michel C. Nussenzweig

## Abstract

A small number of HIV-1 infected individuals develop broadly neutralizing-antibodies to the virus (bNAbs). These antibodies are protective against infection in animal models. However, they only emerge 1 - 3 years after infection, and show a number of highly unusual features including exceedingly high levels of somatic mutations. It is therefore not surprising that elicitation of protective immunity to HIV-1 has not yet been possible. Here we show that mature, primary mouse and human B cells can be edited *in vitro* using CRISPR/Cas9 to express mature bNAbs from the endogenous *Igh* locus. Moreover, edited B cells retain the ability to participate in humoral immune responses. Immunization with cognate antigen in wild type mouse recipients of edited B cells elicits bNAb titers that neutralize HIV-1 at levels associated with protection against infection. This approach enables humoral immune responses that may be difficult to elicit by traditional immunization.

**One-sentence summary:** B cells edited by CRISPR/Cas9 to produce antibodies participate in humoral immune reactions and secrete neutralizing serum titers of anti-HIV bNAbs.

---

Although a vaccine for HIV remains elusive, anti-HIV-1 bNAbs have been identified and their protective activity has been demonstrated in animal models ^1–4^. These antibodies are effective in suppressing viremia in humans and large-scale clinical trials to test their efficacy in prevention are currently under way^2, 5–12^. However, these antibodies typically have one or more unusual characteristics including high levels of somatic hypermutation (SHM), long or very short complementarity determining regions (CDRs) and self-reactivity that interfere with their elicitation by traditional immunization.

Consistent with their atypical structural features, antibodies that broadly neutralize HIV-1 have been elicited in camelids, cows and transgenic mice with unusual pre-existing antibody repertoires^13–18^. However, even in transgenic mice that carry super-physiologic frequencies of bNAb precursors, antibody maturation required multiple immunizations with a number of different sequential immunogens. Moreover, bNAbs only developed for one of the epitopes targeted^15, 17, 18^. Consequently, elicitation of bNAbs in primates or humans remains a significant challenge.

To bypass this issue, we developed a method to reprogram mature B cells to express an anti-HIV-1 bNAb. Adoptive transfer of the engineered B cells and immunization with a single cognate antigen led to germinal center formation and antibody production at levels consistent with protection.
