## Supplementary Tables for "Antigen-specific humoral immune responses by CRISPR/Cas9-edited B cells"

### Sheet: Supplementary Table 1  crRNAs
Supplementary Table 1: crRNA sequences.
Name	crRNA sequence without PAM	Locus
crIgK1	GTTCAAGAAGCACACGACTG	mouse Igkc
crIgK2	GTTAACTGCTCACTGGATGG	mouse Igkc
crIgH	GGAGCCGGCTGAGAGAAGTT	mouse JH4 intron
crIgH_B	GTGGAGATAATCTGTCCTAA	mouse JH4 intron
crIgH_C	AGTCCCTATCCCATCATCCA	mouse JH4 intron
crIgH_D	TGAGCATTGCAGACTAATCT	mouse JH4 intron
crIgH_E	AAGTCCCTATCCCATCATCC	mouse JH4 intron
crIgH_F	TCTTGGATATTTGTCCCTGA	mouse JH4 intron
crIgH_G	GTTGGGAAATAAACTGTCTA	mouse JH4 intron
crhIgK1	GGTGGATAACGCCCTCCAAT	human IGKC
crhIgK2	GTGGATAACGCCCTCCAATC	human IGKC
crhIgK3	CTGGGAGTTACCCGATTGGA	human IGKC
crhIgK4	CCTCCAATCGGGTAACTCCC	human IGKC
crhIgK5	ATCCACCTTCCACTGTACTT	human IGKC
crhIgK6	TTCAACTGCTCATCAGATGG	human IGKC
crhIgK7	GATTTCAACTGCTCATCAGA	human IGKC
crhIgK8	TGGGATAGAAGTTATTCAGC	human IGKC
crhIgK9	ATTCAGCAGGCACACAACAG	human IGKC
crhIgK10	GGCCAAAGTACAGTGGAAGG	human IGKC
crhIgH1	GTCCTCGGGGCATGTTCCGA	human JH6 intron
crhIgH2	TCCTCGGGGCATGTTCCGAG	human JH6 intron
crhIgH3	AGGCATCGGAAAATCCACAG	human JH6 intron
crhIgH4	CTCAGGTTGGGTGCGTCTGA	human JH6 intron
crhIgH5	ACGAGATGCCTGAACAAACC	human JH6 intron
crhIgH6	ACCTGAGTCCCATTTTCCAA	human JH6 intron
crhIgH7	TCAGCCATCACTAAGACCCC	human JH6 intron
crhIgH8	CAAACCAGGGGTCTTAGTGA	human JH6 intron
crhIgH9	CTAAGACCCCTGGTTTGTTC	human JH6 intron
crhIgH10	TCAGGCATCTCGTCCAAATG	human JH6 intron

### Sheet: Supplementary Table 2 HDRTs
Supplementary Table 2: gBlock sequences of HDRTs
Sequences were cloned via NheI and XhoI into pLSODN-4D and digested with Nt.BspQI and XhoI to produce ssDNA.
Antibody	Species	5' to 3' gBlock sequence
3BNC60SI	mouse	GCATAGCTAGCGCTCTTCAGTAAGAATGGCCTCTCCAGGTCTTTATTTTTAACCTTTGTTATGGAGTTTTCTGAGCATTGCAGACTAATCTTGGATATTTGTCCCTGAGGGAGCCGGCTGAGAGAAGTTAAGAGTAGCAACAAGGAAATAGCAGGGTGTAGAGGGATCTCCTGTCTGACAGGAGGCAAGAAGACAGATTCTTACCCCTCCATTTCTCTTTTATCCCTCTCTGGTCCTCAGAGAGTTAGAACTTGTTTATTGCAGCTTATAATGGTTACAAATAAAGCAATAGCATCACAAATTTCACAAATAAAGCATTTTTTTCACTGCATTCTAGTTGTGGTTTGTCCAAACTCATCAATGTATCTTATCATGTCTGGTCGACAGTATGCAGAGGGC…
10-1074	mouse	GCATAGCTAGCGCTCTTCAGTAAGAATGGCCTCTCCAGGTCTTTATTTTTAACCTTTGTTATGGAGTTTTCTGAGCATTGCAGACTAATCTTGGATATTTGTCCCTGAGGGAGCCGGCTGAGAGAAGTTAAGAGTAGCAACAAGGAAATAGCAGGGTGTAGAGGGATCTCCTGTCTGACAGGAGGCAAGAAGACAGATTCTTACCCCTCCATTTCTCTTTTATCCCTCTCTGGTCCTCAGAGAGTTAGAACTTGTTTATTGCAGCTTATAATGGTTACAAATAAAGCAATAGCATCACAAATTTCACAAATAAAGCATTTTTTTCACTGCATTCTAGTTGTGGTTTGTCCAAACTCATCAATGTATCTTATCATGTCTGGTCGACAGTATGCAGAGGGC…
3BNC117	mouse	GCATAGCTAGCGCTCTTCAGTAAGAATGGCCTCTCCAGGTCTTTATTTTTAACCTTTGTTATGGAGTTTTCTGAGCATTGCAGACTAATCTTGGATATTTGTCCCTGAGGGAGCCGGCTGAGAGAAGTTAAGAGTAGCAACAAGGAAATAGCAGGGTGTAGAGGGATCTCCTGTCTGACAGGAGGCAAGAAGACAGATTCTTACCCCTCCATTTCTCTTTTATCCCTCTCTGGTCCTCAGAGAGTTAGAACTTGTTTATTGCAGCTTATAATGGTTACAAATAAAGCAATAGCATCACAAATTTCACAAATAAAGCATTTTTTTCACTGCATTCTAGTTGTGGTTTGTCCAAACTCATCAATGTATCTTATCATGTCTGGTCGACAGTATGCAGAGGGC…
PGT121	mouse	GCATAGCTAGCGCTCTTCAGTAAGAATGGCCTCTCCAGGTCTTTATTTTTAACCTTTGTTATGGAGTTTTCTGAGCATTGCAGACTAATCTTGGATATTTGTCCCTGAGGGAGCCGGCTGAGAGAAGTTAAGAGTAGCAACAAGGAAATAGCAGGGTGTAGAGGGATCTCCTGTCTGACAGGAGGCAAGAAGACAGATTCTTACCCCTCCATTTCTCTTTTATCCCTCTCTGGTCCTCAGAGAGTTAGAACTTGTTTATTGCAGCTTATAATGGTTACAAATAAAGCAATAGCATCACAAATTTCACAAATAAAGCATTTTTTTCACTGCATTCTAGTTGTGGTTTGTCCAAACTCATCAATGTATCTTATCATGTCTGGTCGACAGTATGCAGAGGGC…
3BNC60SI	human	GCATAGCTAGCGCTCTTCAACCACGGTCACCGTCTCCTCAGGTAAGAATGGCCACTCTAGGGCCTTTGTTTTCTGCTACTGCCTGTGGGGTTTCCTGAGCATTGCAGGTTGGTCCTCGGGGCATGTTCCGAGGGGACCTGGGCGGACTGGCCAGGAGGGGATGGGCACTGGGGTGCCTTGAGGATCTGGGAGCCTCTGACAGCGGGACGCAAGTAGTGAGGGCACTCAGAACGCCACTCAGCCCCGACAGGCAGGGCACGAGGAGGCAGCTCCTCACCCTCCCTTTCTCTTTTGTCCTGCGGGTCCTCAGGGAGTTAGAACTTGTTTATTGCAGCTTATAATGGTTACAAATAAAGCAATAGCATCACAAATTTCACAAATAAAGCATTTTTTTCACTG…
10-1074	human	GCATAGCTAGCGCTCTTCAACCACGGTCACCGTCTCCTCAGGTAAGAATGGCCACTCTAGGGCCTTTGTTTTCTGCTACTGCCTGTGGGGTTTCCTGAGCATTGCAGGTTGGTCCTCGGGGCATGTTCCGAGGGGACCTGGGCGGACTGGCCAGGAGGGGATGGGCACTGGGGTGCCTTGAGGATCTGGGAGCCTCTGACAGCGGGACGCAAGTAGTGAGGGCACTCAGAACGCCACTCAGCCCCGACAGGCAGGGCACGAGGAGGCAGCTCCTCACCCTCCCTTTCTCTTTTGTCCTGCGGGTCCTCAGGGAGTTAGAACTTGTTTATTGCAGCTTATAATGGTTACAAATAAAGCAATAGCATCACAAATTTCACAAATAAAGCATTTTTTTCACTG…
Legend		Cloning/digestion site: NheI and Nt.BspQI							5’ homology arm																	Cm splice acceptor				Cm exon and stop codon												SV40 poly A

### Sheet: Supplementary Table 3 Primers
Supplementary Table 3: Primers for TIDE analysis
Forward primer 5' to 3' sequence	Reverse primer 5' to 3' sequence	Comments
CCTGGCCCCATTGTTCCTTA	GCGTCTCAGGACCTTTGTCT	for TIDE analysis mouse Igkc, product 483 bp
AATGTCTGAGTTGCCCAGGG	TGTCACAGAGGTGGTCCTGA	for TIDE analysis mouse JH4 intron, product 495 bp
ATGGCTGCAAAGAGCTCCAA	GGAAAAAGGGTCAGAGGCCA	for TIDE analysis human IGKC, product 638 bp
TGCCCTGTGATTATCCGCAA	GAGCTGGAGGACCGCAATAG	for TIDE analysis human IGKC, product 515 bp
GCCACTCTAGGGCCTTTGTT	AGCTTCAAGGCACTGAGGTC	for TIDE analysis human JH6 intron, product 563 bp
CTACATGGACGTCTGGGGC	CTGCTCTCATCAAGACCGGG	for TIDE analysis human JH6 intron, product 533 bp

### Sheet: Supplementary Table 4 Reagents
Supplementary Table 4: Flow cytometric reagents
*N/A not available
Reagent	Target species	Antibody clone	Company / Source	Cat.#
CD16/32	mouse	2.4G2	BD Biosciences	7248907
CD4-eF780	mouse	RM4-5	Thermo Fisher	47-0042-82
CD8a-eF780	mouse	53-6.7	Thermo Fisher	47-0081-82
NK1.1-eF780	mouse	PK136	Thermo Fisher	47-5941-82
F4/80-eF780	mouse	BM8	Thermo Fisher	47-4801-82
LY6G (Gr1)-eF780	mouse	RB6-8C5	Thermo Fisher	47-5931-82
IgG1-APC	mouse	A85-1	BD Pharmingen	560089
CD95 (FAS)-PE-Cy7	mouse	Jo2	BD Biosciences	557653
CD45.2-PE	mouse	104	BioLegend	109808
CD45.1-BV421	mouse	A20	BioLegend	110732
GL7-FITC	mouse	GL7	BD Pharmingen	553666
IgD-BV786	mouse	11-26c.2a	BD Horizon	563618
CD45R/B220-BV605	mouse/human	RA3-6B2	BioLegend	103244
CD19-PECy7	mouse	6D5	BioLegend	115520
IgMa-FITC	mouse	DS-1	BD Pharmingen	553516
IgMb-PE	mouse	AF6-78	BioLegend	406208
Ig light chain l-APC	mouse	RML-42	BioLegend	407306
Ig light chain k-BV421	mouse	187.1	BD Horizon	562888
IgM Fab-FITC	mouse	polyclonal	Jackson Immunoresearch	115-097-020
Zombie NIR	N/A*	N/A	BioLegend	423105
Streptavidin-PE	N/A	N/A	BD Pharmingen	554061
Streptavidin-BV421	N/A	N/A	BD Horizon	563259
TM4 core-biotin	N/A	N/A	in house (McGuire 2014)	N/A
10mut-biotin	N/A	N/A	in house (Steichen 2016)	N/A
Human Fc Block	human	N/A	BD Horizon	564220
Ig light chain l-APC	human	MHL38	BioLegend	316609
CD19-PECy7	human	SJ25C1	BioLegend	363011
IgM-FITC	human	MHM88	BioLegend	314506
IgD-BV785	human	IA6-2	BioLegend	348241
Ig light chain k-BV421	human	MHK-49	BioLegend	316518
